# Soil microbial responses to multiple global change factors as assessed by metagenomics

**DOI:** 10.1101/2024.07.05.602153

**Authors:** Álvaro Rodríguez del Río, Matthias C. Rillig

## Abstract

Anthropogenic activities impose multiple concurrent pressures on soil ecosystems at a global scale, but the response of soil microbes to multiple concurrent global change (GC) factors is poorly understood. Here, we applied 10 GC treatments individually and in random combinations of 8 factors to soil samples, and monitored their bacterial and viral composition by metagenomic analysis. The application of multiple GC factors selects for particular prokaryotic and viral communities different from the effects of any individual factor, favoring, for instance, potentially pathogenic unknown mycobacteria and novel viruses. At the functional level, multiple GC factors select for sessile and non-biofilm-forming bacteria which are metabolically diverse and show a high load of antibiotic resistance genes. Finally, we show that novel genes are also relevant for understanding microbial response to GC. Our study indicates that multiple GC factors impose directional selective pressures on soil prokaryotes and viruses not observed at the individual GC factor level, and improves our understanding of how GC interactions shape microbial communities.
