## Supplementary tables for "Soil microbial responses to multiple global change factors as assessed by metagenomics"

### Sheet: MAG number
Binning approach	Number of HQ bins	Number of MQ bins
SemiBin2	89	742
metaBAT2	10	99
MaxBin2	52	357
MAGScoT	98	562
MAGScoT relaxed	101	625

### Sheet: Salt MAGs kos qvalue < 1e-20
KO code	Mean copy number in target genomes	Mean copy number in remaining genomes	KO description	q-value
K09685	1.0	0.03934871099050204	purR; purine operon repressor	8.738310834914485e-23
K06283	1.0	0.035278154681139755	spoIIID; putative DeoR family transcriptional regulator, stage III sporulation protein D	1.1568206973946922e-24
K07650	0.6	0.012211668928086838	cssS; two-component system, OmpR family, sensor histidine kinase CssS [EC:2.7.13.3]	2.5031032367241273e-21
K07190	1.0	0.024423337856173677	PHKA_B; phosphorylase kinase alpha/beta subunit	1.1658796178750885e-33
K12296	1.0	0.031207598371777476	comX1_2; competence protein ComX	6.843713882282439e-28
K07173	1.6	0.023066485753052916	luxS; S-ribosylhomocysteine lyase [EC:4.4.1.21]	1.0044773955693421e-27
K06410	1.0	0.033921302578018994	spoVFA; dipicolinate synthase subunit A	7.031846341677849e-24
K14188	0.4	0.004070556309362279	dltC; D-alanine--poly(phosphoribitol) ligase subunit 2 [EC:6.1.1.13]	3.6083141116923236e-23
K06334	1.0	0.029850746268656716	cotJC; spore coat protein JC	5.618516687996014e-28
K06390	1.0	0.029850746268656716	spoIIIAA; stage III sporulation protein AA	6.68805476643837e-27
K06012	1.0	0.036635006784260515	gpr; spore protease [EC:3.4.24.78]	6.269747102148055e-23
K07094	0.6	0.013568521031207599	pcrB; putative glycerol-1-phosphate prenyltransferase [EC:2.5.1.-]	2.9124127086016726e-21
K08724	1.2	0.04206241519674356	pbpB; penicillin-binding protein 2B	1.4220507773243997e-21
K19429	0.6	0.009497964721845319	epsM; acetyltransferase EpsM [EC:2.3.1.-]	2.140856515894914e-29
K06393	1.0	0.029850746268656716	spoIIIAD; stage III sporulation protein AD	5.618516687996014e-28
K06967	1.0	0.035278154681139755	trmK; tRNA (adenine22-N1)-methyltransferase [EC:2.1.1.217]	5.307126714883091e-23
K06436	1.0	0.036635006784260515	yabG; spore coat assemly protein	3.5319808061487006e-22
K18346	0.6	0.012211668928086838	vanW; vancomycin resistance protein VanW	2.5031032367241273e-21
K16697	0.4	0.0027137042062415195	tuaC; teichuronic acid biosynthesis glycosyltransferase TuaC [EC:2.4.-.-]	1.0908158277176444e-29
K06392	1.0	0.028493894165535955	spoIIIAC; stage III sporulation protein AC	3.153626718012452e-29
K06327	0.8	0.012211668928086838	cotD; spore coat protein D	3.006186231443273e-26
K22109	1.2	0.025780189959294438	gbsR; HTH-type transcriptional regulator, glycine betaine synthesis regulator	6.930886059105209e-26
K06209	1.0	0.025780189959294438	pheB; chorismate mutase [EC:5.4.99.5]	1.12525186408124e-30
K06374	1.0	0.036635006784260515	spmB; spore maturation protein B	3.5319808061487006e-22
K07571	1.6	0.04341926729986431	K07571; S1 RNA binding domain protein	1.849629196204551e-24
K16869	1.0	0.036635006784260515	lipL; octanoyl-[GcvH]:protein N-octanoyltransferase [EC:2.3.1.204]	3.5319808061487006e-22
K15657	0.6	0.010854816824966078	srfATE, srfAD, lchAD; external thioesterase TEII	1.4872405448890774e-23
K19419	0.6	0.009497964721845319	epsG; transmembrane protein EpsG	3.184687227752167e-26
K19117	0.6	0.004070556309362279	csd1, cas8c; CRISPR-associated protein Csd1	2.836922503817014e-23
K17236	0.4	0.004070556309362279	araQ; arabinosaccharide transport system permease protein	1.333563721676678e-29
K16789	0.6	0.009497964721845319	thiT; thiamine transporter	3.184687227752167e-26
K06295	2.2	0.08276797829036635	gerKA; spore germination protein KA	1.2269577020074053e-24
K06438	1.0	0.032564450474898234	yqfD; similar to stage IV sporulation protein	9.641342275524161e-26
K05311	1.0	0.037991858887381276	cggR; central glycolytic genes regulator	7.403534160422074e-23
K05985	1.0	0.033921302578018994	rnmV; ribonuclease M5 [EC:3.1.26.8]	7.031846341677849e-24
K06411	1.0	0.035278154681139755	spoVFB; dipicolinate synthase subunit B	8.352237182363679e-24
K03471	0.6	0.012211668928086838	rnhC; ribonuclease HIII [EC:3.1.26.4]	2.5031032367241273e-21
K06313	1.0	0.032564450474898234	ypeB; spore germination protein	9.641342275524161e-26
K07770	0.6	0.012211668928086838	cssR; two-component system, OmpR family, response regulator CssR	2.5031032367241273e-21
K08174	1.0	0.029850746268656716	glcP; MFS transporter, FHS family, glucose/mannose:H+ symporter	5.0940492821678125e-24
K14810	0.2	0.0	DDX56, DBP9; ATP-dependent RNA helicase DDX56/DBP9 [EC:3.6.4.13]	5.957006886760778e-30
K06333	1.0	0.029850746268656716	cotJB; spore coat protein JB	6.68805476643837e-27
K19430	0.8	0.008141112618724558	epsN; pyridoxal phosphate-dependent aminotransferase EpsN [EC:2.6.1.-]	1.1719729014203523e-29
K03740	0.4	0.004070556309362279	dltD; D-alanine transfer protein	3.6083141116923236e-23
K13300	1.2	0.028493894165535955	cccA; cytochrome c550	2.5875484538593883e-24
K06128	0.2	0.0	LYPLA1; lysophospholipase I [EC:3.1.1.5]	5.957006886760778e-30
K01101	1.0	0.037991858887381276	E3.1.3.41; 4-nitrophenyl phosphatase [EC:3.1.3.41]	7.403534160422074e-23
K10780	2.2	0.06241519674355495	fabL; enoyl-[acyl-carrier protein] reductase III [EC:1.3.1.104]	4.509890351637423e-21
K06306	1.6	0.04613297150610583	yaaH; spore germination protein	4.280026142309681e-26
K06284	1.2	0.051560379918588875	abrB; AbrB family transcriptional regulator, transcriptional pleiotropic regulator of transition state genes	8.765993999407812e-22
K06409	2.4	0.09769335142469471	spoVB; stage V sporulation protein B	6.866782855550592e-22
K00270	0.8	0.024423337856173677	pdh; phenylalanine dehydrogenase [EC:1.4.1.20]	1.6047646182955386e-21
K19411	1.0	0.036635006784260515	mcsA; protein arginine kinase activator	1.1568300317077677e-24
K00435	1.0	0.03934871099050204	hemQ; hydrogen peroxide-dependent heme synthase [EC:1.3.98.5]	2.4526570283879833e-21
K02828	1.0	0.027137042062415198	qoxC; cytochrome aa3-600 menaquinol oxidase subunit III [EC:7.1.1.5]	1.1418999291746388e-21
K06948	1.0	0.037991858887381276	yqeH; 30S ribosome assembly GTPase	4.1515713875690787e-22
K03700	0.8	0.017639077340569877	recU; recombination protein U	2.640518509315357e-21
K22043	1.4	0.031207598371777476	czrA; ArsR family transcriptional regulator, zinc-responsive transcriptional repressor	8.301890112653071e-26
K03048	1.0	0.028493894165535955	rpoE; DNA-directed RNA polymerase subunit delta	4.61013629466051e-28
K06406	1.2	0.03934871099050204	spoVAD; stage V sporulation protein AD	1.051544223364409e-25
K12582	0.4	0.0013568521031207597	wecF, rffT; dTDP-N-acetylfucosamine:lipid II N-acetylfucosaminyltransferase [EC:2.4.1.325]	1.5490515297950627e-40
K08693	0.8	0.012211668928086838	yfkN; 2',3'-cyclic-nucleotide 2'-phosphodiesterase / 3'-nucleotidase / 5'-nucleotidase [EC:3.1.4.16 3.1.3.6 3.1.3.5]	1.5941819511703976e-21
K17472	1.0	0.032564450474898234	cymR; Rrf2 family transcriptional regulator, cysteine metabolism repressor	8.109696562003987e-25
K12263	1.0	0.028493894165535955	cccB; cytochrome c551	9.279599617667583e-23
K03713	1.0	0.036635006784260515	glnR; MerR family transcriptional regulator, glutamine synthetase repressor	3.5319808061487006e-22
K06285	1.0	0.023066485753052916	mtrB; transcription attenuation protein (tryptophan RNA-binding attenuator protein)	9.236480887912549e-34
K15655	1.4	0.031207598371777476	srfAB, lchAB; surfactin family lipopeptide synthetase B	2.3114528948526322e-23
K19405	1.0	0.036635006784260515	mcsB; protein arginine kinase [EC:2.7.14.1]	6.269747102148055e-23
K07699	1.0	0.03934871099050204	spo0A; two-component system, response regulator, stage 0 sporulation protein A	8.738310834914485e-23
K06382	1.0	0.0407055630936228	spoIIE; stage II sporulation protein E [EC:3.1.3.16]	2.8679903349641217e-21
K02086	1.0	0.036635006784260515	dnaD; DNA replication protein	9.915816531760922e-24
K06413	1.0	0.037991858887381276	spoVK; stage V sporulation protein K	2.09655309487346e-21
K07590	1.2	0.0407055630936228	RP-L7A, rplGB; large subunit ribosomal protein L7A	7.147982145209687e-24
K06387	1.0	0.031207598371777476	spoIIR; stage II sporulation protein R	8.020769669955701e-26
K06395	1.0	0.032564450474898234	spoIIIAF; stage III sporulation protein AF	8.109696562003987e-25
K11686	0.6	0.012211668928086838	racA; chromosome-anchoring protein RacA	2.5031032367241273e-21
K06394	1.0	0.029850746268656716	spoIIIAE; stage III sporulation protein AE	5.618516687996014e-28
K06408	1.0	0.029850746268656716	spoVAF; stage V sporulation protein AF	5.618516687996014e-28
K03697	0.8	0.0203527815468114	clpE; ATP-dependent Clp protease ATP-binding subunit ClpE	1.1774434384620242e-25
K22397	0.6	0.010854816824966078	yjhH, yagE; 2-dehydro-3-deoxy-D-pentonate aldolase [EC:4.1.2.28]	1.4872405448890774e-23
K06350	1.0	0.036635006784260515	kipA; antagonist of KipI	6.269747102148055e-23
K02526	0.8	0.014925373134328358	kdgT; 2-keto-3-deoxygluconate permease	6.5280735076089485e-34
K01261	0.6	0.012211668928086838	pepA; glutamyl aminopeptidase [EC:3.4.11.7]	2.5031032367241273e-21
K18640	1.0	0.021709633649932156	parM, stbA; plasmid segregation protein ParM	4.1117730885626e-23
K06332	1.0	0.027137042062415198	cotJA; spore coat protein JA	2.567732924211938e-29
K06368	2.0	0.032564450474898234	rapJ; response regulator aspartate phosphatase J [EC:3.1.-.-]	1.338461143205619e-23
K16173	1.0	0.024423337856173677	acd; glutaryl-CoA dehydrogenase (non-decarboxylating) [EC:1.3.99.32]	5.701767828980154e-23
K05823	1.0	0.032564450474898234	dapL; N-acetyldiaminopimelate deacetylase [EC:3.5.1.47]	8.109696562003987e-25
K19271	0.6	0.005427408412483039	catA; chloramphenicol O-acetyltransferase type A [EC:2.3.1.28]	8.699483412948782e-39
K21275	1.0	0.035278154681139755	hexs-b; hexaprenyl-diphosphate synthase large subunit [EC:2.5.1.83]	5.307126714883091e-23
K19423	0.8	0.010854816824966078	epsE; glycosyltransferase EpsE [EC:2.4.-.-]	1.7541423981203833e-29
K16120	1.4	0.023066485753052916	licB; lichenysin synthetase B	3.39375863025709e-26
K04086	1.0	0.023066485753052916	clpL; ATP-dependent Clp protease ATP-binding subunit ClpL	2.036152993923342e-35
K15656	0.6	0.008141112618724558	srfAC, lchAC; surfactin family lipopeptide synthetase C	1.7499141895160628e-29
K01449	2.8	0.09769335142469471	cwlJ, sleB; N-acetylmuramoyl-L-alanine amidase [EC:3.5.1.28]	3.4691748013638023e-23
K16119	1.4	0.029850746268656716	licA; lichenysin synthetase A	2.1886546257083935e-23
K07723	1.0	0.037991858887381276	ndoAI; CopG family transcriptional regulator / antitoxin EndoAI	2.09655309487346e-21
K06391	1.0	0.024423337856173677	spoIIIAB; stage III sporulation protein AB	3.7605050196173953e-32
K06405	1.2	0.032564450474898234	spoVAC; stage V sporulation protein AC	2.6029781256259653e-29
K06423	1.0	0.035278154681139755	sspF; small acid-soluble spore protein F (minor alpha/beta-type SASP)	5.307126714883091e-23
K07105	1.0	0.025780189959294438	K07105; uncharacterized protein	1.12525186408124e-30
K11184	1.2	0.037991858887381276	chr, crh; catabolite repression HPr-like protein	7.151965331885327e-25
K01994	1.0	0.033921302578018994	gerE; LuxR family transcriptional regulator, transcriptional regulator of spore coat protein	7.031846341677849e-24
K04769	1.0	0.036635006784260515	spoVT; AbrB family transcriptional regulator, stage V sporulation protein T	6.269747102148055e-23
K21252	0.8	0.017639077340569877	fosX; fosfomycin resistance protein FosX	2.864968877080466e-29
K05518	0.6	0.010854816824966078	rsbX; phosphoserine phosphatase RsbX [EC:3.1.3.3]	1.4872405448890774e-23
K22135	1.6	0.04748982360922659	bshB2; N-acetylglucosamine malate deacetylase 2 [EC:3.5.1.-]	1.578070627240084e-22
K07592	0.2	0.0	tdcA; LysR family transcriptional regulator, tdc operon transcriptional activator	5.957006886760778e-30
K11145	1.0	0.031207598371777476	K11145; ribonuclease III family protein [EC:3.1.26.-]	8.092889465316407e-27
K16511	1.6	0.04748982360922659	mecA1_2; adapter protein MecA 1/2	3.090974878484072e-24
K06331	0.6	0.010854816824966078	cotI; spore coat protein I	1.4872405448890774e-23
K22407	0.2	0.0	JBP2; thymine dioxygenase / DNA helicase [EC:1.14.11.6 3.6.4.12]	5.957006886760778e-30
K06328	1.0	0.037991858887381276	cotE; spore coat protein E	7.403534160422074e-23
K06962	1.0	0.036635006784260515	K06962; uncharacterized protein	6.269747102148055e-23
K06365	2.0	0.032564450474898234	rapG; response regulator aspartate phosphatase G [EC:3.1.-.-]	1.338461143205619e-23
K06366	2.0	0.032564450474898234	rapH; response regulator aspartate phosphatase H [EC:3.1.-.-]	1.338461143205619e-23
K06314	1.6	0.04748982360922659	rsfA; prespore-specific regulator	1.8414760297449342e-23
K09787	1.0	0.033921302578018994	K09787; uncharacterized protein	7.031846341677849e-24
K18934	0.6	0.009497964721845319	lmrS; MFS transporter, DHA2 family, multidrug resistance protein	3.184687227752167e-26
K16121	0.6	0.008141112618724558	licC; lichenysin synthetase C	1.7499141895160628e-29
K19119	0.4	0.0013568521031207597	cas5d; CRISPR-associated protein Cas5d	1.5490515297950627e-40
K06361	2.2	0.035278154681139755	rapC; response regulator aspartate phosphatase C [EC:3.1.-.-]	1.860321382770701e-21

### Sheet: copper MAGs kos qvalue < 0.01
KO code	Mean copy number in target genomes	Mean copy number in remaining genomes	KO description	q-value
K01792	0.5	0.03523035230352303	E5.1.3.15; glucose-6-phosphate 1-epimerase [EC:5.1.3.15]	0.001950144449180093
K18642	0.5	0.01084010840108401	creS; crescentin	2.027153026043952e-05
K19181	0.25	0.006775067750677507	afr; 1,5-anhydro-D-fructose reductase (1,5-anhydro-D-mannitol-forming) [EC:1.1.1.292]	0.0004899845195204713
K01730	0.5	0.03929539295392954	ogl; oligogalacturonide lyase [EC:4.2.2.6]	2.2011871010354444e-06
K14379	0.5	0.013550135501355014	ACP5; tartrate-resistant acid phosphatase type 5 [EC:3.1.3.2]	1.192958131804776e-10
K14978	0.25	0.0040650406504065045	ssrA; two-component system, LuxR family, secretion system sensor histidine kinase SsrA	1.7477801104803608e-07
K02191	0.25	0.0027100271002710027	cbiT; cobalt-precorrin-6B (C15)-methyltransferase [EC:2.1.1.196]	6.600460400501614e-11
K04021	0.25	0.0	eutE; aldehyde dehydrogenase	4.924838628022049e-38
K18384	0.25	0.006775067750677507	L3HYPDH; trans-L-3-hydroxyproline dehydratase [EC:4.2.1.77]	0.0004899845195204713
K13412	0.25	0.005420054200542005	CPK; calcium-dependent protein kinase [EC:2.7.11.1]	2.027153026043952e-05
K06898	0.75	0.07859078590785908	larB; pyridinium-3,5-biscarboxylic acid mononucleotide synthase [EC:2.5.1.143]	0.0036856235818901665
K17744	0.25	0.0013550135501355014	GalDH; L-galactose dehydrogenase [EC:1.1.1.316]	1.0228399499415035e-17
K15547	0.5	0.008130081300813009	mdtO; multidrug resistance protein MdtO	0.0038803819030750566
K12963	0.25	0.0027100271002710027	arnF; undecaprenyl phosphate-alpha-L-ara4N flippase subunit ArnF	6.600460400501614e-11
K10726	0.25	0.0	mcm, cdc21; replicative DNA helicase Mcm [EC:3.6.4.-]	4.924838628022049e-38
K10535	0.5	0.009485094850948509	hao; hydroxylamine dehydrogenase [EC:1.7.2.6]	0.004024423890852037
K00809	1.25	0.044715447154471545	DHPS, dys; deoxyhypusine synthase [EC:2.5.1.46]	2.4842414360861814e-15
K09804	0.5	0.023035230352303523	K09804; uncharacterized protein	4.753357986304891e-06
K09131	1.0	0.08807588075880758	K09131; uncharacterized protein	2.9887666653451106e-06
K01463	0.75	0.056910569105691054	bshB1; N-acetylglucosamine malate deacetylase 1 [EC:3.5.1.-]	1.0691924286558006e-05
K16564	0.5	0.01084010840108401	exoU; succinoglycan biosynthesis protein ExoU [EC:2.4.-.-]	0.004173414575422312
K14655	0.25	0.0	RIB2, PUS8; tRNA pseudouridine32 synthase / 2,5-diamino-6-(5-phospho-D-ribitylamino)-pyrimidin-4(3H)-one deaminase [EC:5.4.99.28]	4.924838628022049e-38
K14257	0.75	0.025745257452574527	ctcP, cts4, prnC; tetracycline 7-halogenase / FADH2 O2-dependent halogenase [EC:1.14.19.49 1.14.19.-]	3.1269751754934333e-06
K01654	0.75	0.07859078590785908	neuB, nnaB; N-acetylneuraminate synthase [EC:2.5.1.56]	7.385618272237818e-05
K09822	0.25	0.014905149051490514	K09822; uncharacterized protein	0.0005330525589447293
K22314	0.25	0.005420054200542005	GGP; glucosinolate gamma-glutamyl hydrolase [EC:3.4.19.16]	2.027153026043952e-05
K10211	0.25	0.008130081300813009	crtQ; 4,4'-diaponeurosporenoate glycosyltransferase [EC:2.4.1.-]	0.004822050699418056
K02007	0.25	0.0	cbiM; cobalt/nickel transport system permease protein	4.924838628022049e-38
K06212	0.25	0.006775067750677507	focA; formate transporter	0.0004899845195204713
K00689	0.5	0.005420054200542005	E2.4.1.5; dextransucrase [EC:2.4.1.5]	2.901959022732442e-24
K18299	2.0	0.08401084010840108	mexF; multidrug efflux pump	0.00017639263475498592
K09988	0.5	0.018970189701897018	lyxA; D-lyxose ketol-isomerase [EC:5.3.1.15]	1.2476622357889858e-08
K18475	0.25	0.0013550135501355014	fliB; lysine-N-methylase [EC:2.1.1.-]	1.0228399499415035e-17
K07079	0.75	0.0027100271002710027	K07079; uncharacterized protein	5.5805632830355375e-11
K05572	0.25	0.0	ndhA; NAD(P)H-quinone oxidoreductase subunit 1 [EC:7.1.1.2]	4.924838628022049e-38
K00972	0.25	0.0013550135501355014	UAP1; UDP-N-acetylglucosamine/UDP-N-acetylgalactosamine diphosphorylase [EC:2.7.7.23 2.7.7.83]	1.0228399499415035e-17
K13580	0.25	0.0040650406504065045	K13580; magnesium chelatase subunit ChlD-like protein	1.7477801104803608e-07
K10938	0.25	0.0027100271002710027	acfC; accessory colonization factor AcfC	6.600460400501614e-11
K02267	0.25	0.006775067750677507	COX6B; cytochrome c oxidase subunit 6b	0.0004899845195204713
K15635	0.25	0.0	apgM; 2,3-bisphosphoglycerate-independent phosphoglycerate mutase [EC:5.4.2.12]	4.924838628022049e-38
K14208	0.25	0.0040650406504065045	XPNPEP2; Xaa-Pro aminopeptidase 2 [EC:3.4.11.9]	1.7477801104803608e-07
K07732	0.5	0.005420054200542005	rfk; riboflavin kinase, archaea type [EC:2.7.1.161]	2.901959022732442e-24
K19219	0.25	0.0027100271002710027	JMJD7; peptidyl-lysine (3S)-dioxygenase / protease [EC:1.14.11.63 3.4.-.-]	6.600460400501614e-11
K16552	0.25	0.0013550135501355014	exoF; polysaccharide biosynthesis/export protein ExoF	1.0228399499415035e-17
K16555	0.5	0.013550135501355014	exoO; succinoglycan biosynthesis protein ExoO [EC:2.4.-.-]	2.702803526763441e-13
K21619	0.5	0.008130081300813009	uxaE; tagaturonate epimerase [EC:5.1.2.7]	1.8065730219922814e-17
K11705	0.25	0.0	mtsC; iron/zinc/manganese/copper transport system permease protein	4.924838628022049e-38
K10437	0.5	0.0	PHAA, PHACA, CYP504A1; phenylacetate 2-hydroxylase [EC:1.14.14.54]	4.924838628022049e-38
K16703	0.25	0.005420054200542005	wcaL, amsK; colanic acid/amylovoran biosynthesis glycosyltransferase [EC:2.4.-.-]	2.027153026043952e-05
K13591	0.25	0.005420054200542005	popA; two-component system, cell cycle response regulator PopA	2.027153026043952e-05
K18429	0.5	0.012195121951219513	legG, neuC2; GDP/UDP-N,N'-diacetylbacillosamine 2-epimerase (hydrolysing) [EC:3.2.1.184]	2.444191928944185e-13
K07166	0.25	0.0013550135501355014	K07166; ACT domain-containing protein	1.0228399499415035e-17
K19170	0.25	0.0040650406504065045	dndC; DNA sulfur modification protein DndC	1.7477801104803608e-07
K22409	0.25	0.0	sle1; N-acetylmuramoyl-L-alanine amidase [EC:3.5.1.28]	4.924838628022049e-38
K13992	0.5	0.012195121951219513	pufC; photosynthetic reaction center cytochrome c subunit	4.202140253496076e-15
K09744	0.25	0.0	K09744; uncharacterized protein	4.924838628022049e-38
K17893	0.25	0.005420054200542005	AOX1, AOX2; ubiquinol oxidase [EC:1.10.3.11]	2.027153026043952e-05
K22185	1.5	0.1111111111111111	xylB; D-xylose 1-dehydrogenase [EC:1.1.1.175]	0.0004960751768247635
K21741	0.25	0.0027100271002710027	rclC; reactive chlorine resistance protein C	6.600460400501614e-11
K08092	0.5	0.008130081300813009	dlgD; 3-dehydro-L-gulonate 2-dehydrogenase [EC:1.1.1.130]	1.8065730219922814e-17
K02305	0.25	0.0040650406504065045	norC; nitric oxide reductase subunit C	1.7477801104803608e-07
K07086	0.5	0.006775067750677507	K07086; uncharacterized protein	1.7423603816044164e-05
K00469	0.5	0.023035230352303523	MIOX; inositol oxygenase [EC:1.13.99.1]	4.753357986304891e-06
K11384	0.5	0.006775067750677507	algB; two-component system, NtrC family, response regulator AlgB	0.0003968193882454841
K19622	0.25	0.0	phcR; two-component system, response regulator PhcR	4.924838628022049e-38
K03886	1.0	0.05962059620596206	MQCRA, qcrA, bfcA, petC; menaquinol-cytochrome c reductase iron-sulfur subunit [EC:1.10.2.-]	2.9971166962487406e-05
K05873	0.75	0.04607046070460705	cyaB; adenylate cyclase, class 2 [EC:4.6.1.1]	3.442109656684631e-08
K12479	0.25	0.005420054200542005	VPS45; vacuolar protein sorting-associated protein 45	2.027153026043952e-05
K03280	0.25	0.008130081300813009	waaK, rfaK; UDP-N-acetylglucosamine:(glucosyl)LPS alpha-1,2-N-acetylglucosaminyltransferase [EC:2.4.1.56]	0.004822050699418056
K03615	0.25	0.0013550135501355014	rnfC; Na+-translocating ferredoxin:NAD+ oxidoreductase subunit C [EC:7.2.1.2]	1.0228399499415035e-17
K10857	0.25	0.0040650406504065045	exoX; exodeoxyribonuclease X [EC:3.1.11.-]	1.7477801104803608e-07
K21065	0.75	0.02168021680216802	E3.2.1.197; beta-1,2-mannosidase [EC:3.2.1.197]	9.377415088685112e-09
K19585	0.25	0.006775067750677507	oqxB; multidrug efflux pump	0.0004899845195204713
K14661	0.25	0.0013550135501355014	nodF; nodulation protein F [EC:2.3.1.-]	1.0228399499415035e-17
K21163	0.5	0.016260162601626018	sgcE5, ncsE5, kedE5; enediyne biosynthesis protein E5	1.2976777653399967e-10
K09478	0.5	0.02981029810298103	ACADSB; short-chain 2-methylacyl-CoA dehydrogenase [EC:1.3.8.5]	0.000474552049172164
K16365	0.25	0.0013550135501355014	SGTA; small glutamine-rich tetratricopeptide repeat-containing protein alpha	1.0228399499415035e-17
K01135	0.25	0.0	ARSB; arylsulfatase B [EC:3.1.6.12]	4.924838628022049e-38
K16557	0.5	0.012195121951219513	exoA; succinoglycan biosynthesis protein ExoA [EC:2.4.-.-]	6.819875750045097e-12
K18857	0.25	0.006775067750677507	ADH1; alcohol dehydrogenase class-P [EC:1.1.1.1]	0.0004899845195204713
K01134	0.25	0.0	ARSA; arylsulfatase A [EC:3.1.6.8]	4.924838628022049e-38
K06647	0.25	0.0	MBP1; transcription factor MBP1	4.924838628022049e-38
K05564	0.5	0.006775067750677507	phaG; multicomponent K+:H+ antiporter subunit G	2.202144038734169e-20
K16562	0.25	0.005420054200542005	exoW; succinoglycan biosynthesis protein ExoW [EC:2.4.-.-]	2.027153026043952e-05
K03317	1.0	0.0989159891598916	TC.CNT; concentrative nucleoside transporter, CNT family	6.278834731999894e-06
K15337	0.25	0.0040650406504065045	acpK; polyketide biosynthesis acyl carrier protein	1.7477801104803608e-07
K18478	0.5	0.024390243902439025	yihV; sulfofructose kinase [EC:2.7.1.184]	3.741361623287002e-05
K16558	0.5	0.01084010840108401	exoL; succinoglycan biosynthesis protein ExoL [EC:2.-.-.-]	0.00045049572009462686
K17488	0.25	0.006775067750677507	mptA; GTP cyclohydrolase IV [EC:3.5.4.39]	0.0004899845195204713
K07714	1.0	0.08536585365853659	atoC; two-component system, NtrC family, response regulator AtoC	1.2744764847476317e-05
K01235	1.25	0.08672086720867209	aguA; alpha-glucuronidase [EC:3.2.1.139]	0.0003327607240511186
K15454	0.25	0.0	PUS9; tRNA pseudouridine32 synthase [EC:5.4.99.28]	4.924838628022049e-38
K11910	0.25	0.008130081300813009	vasJ; type VI secretion system protein VasJ	2.1322184397966047e-05
K09915	0.75	0.05962059620596206	K09915; uncharacterized protein	0.00012411691011983788
K05970	2.25	0.16260162601626016	SIAE; sialate O-acetylesterase [EC:3.1.1.53]	3.1461653783029556e-07
K05580	0.25	0.0	ndhI; NAD(P)H-quinone oxidoreductase subunit I [EC:7.1.1.2]	4.924838628022049e-38
K06904	0.25	0.006775067750677507	K06904; uncharacterized protein	0.0004899845195204713
K02008	0.5	0.006775067750677507	cbiQ; cobalt/nickel transport system permease protein	0.0003968193882454841
K04565	1.0	0.09349593495934959	SOD1; superoxide dismutase, Cu-Zn family [EC:1.15.1.1]	8.14021347576474e-08
K16567	0.25	0.005420054200542005	exoQ; exopolysaccharide production protein ExoQ	2.027153026043952e-05
K21511	0.25	0.0013550135501355014	GPC; capsid assembly protease [EC:3.4.21.-]	1.0228399499415035e-17
K19976	0.5	0.005420054200542005	mntB; manganese transport system permease protein	1.6561741615784597e-05
K08996	0.5	0.01084010840108401	yagU; putative membrane protein	2.209725630756213e-13
K01812	1.5	0.12059620596205962	uxaC; glucuronate isomerase [EC:5.3.1.12]	9.587414078134727e-05
K15531	1.0	0.1043360433604336	rexA; oligosaccharide reducing-end xylanase [EC:3.2.1.156]	5.282822784605728e-08
K00347	0.5	0.013550135501355014	nqrB; Na+-transporting NADH:ubiquinone oxidoreductase subunit B [EC:7.2.1.1]	1.192958131804776e-10
K18147	0.25	0.006775067750677507	adeC; outer membrane protein, multidrug efflux system	0.0004899845195204713
K03934	0.25	0.005420054200542005	NDUFS1; NADH dehydrogenase (ubiquinone) Fe-S protein 1 [EC:7.1.1.2]	2.027153026043952e-05
K06216	0.25	0.008130081300813009	rbsU; putative ribose uptake protein	0.004822050699418056
K03614	0.5	0.013550135501355014	rnfD; Na+-translocating ferredoxin:NAD+ oxidoreductase subunit D [EC:7.2.1.2]	1.192958131804776e-10
K01815	0.5	0.02168021680216802	kduI; 4-deoxy-L-threo-5-hexosulose-uronate ketol-isomerase [EC:5.3.1.17]	4.493182110652259e-06
K03201	1.0	0.08943089430894309	virB6, lvhB6; type IV secretion system protein VirB6	0.004505261510925789
K07491	1.5	0.19241192411924118	K07491; putative transposase	0.005158847836467785
K15973	0.5	0.03523035230352303	mhqR; MarR family transcriptional regulator, 2-MHQ and catechol-resistance regulon repressor	0.00028028910816935924
K21755	0.25	0.006775067750677507	bsdA; LysR family transcriptional regulator, salicylic acid-responsive activator of bsdBCD	0.0004899845195204713
K20987	0.25	0.0027100271002710027	pslD; polysaccharide biosynthesis/export protein PslD	6.600460400501614e-11
K20525	0.25	0.0	alg17C; oligo-alginate lyase [EC:4.2.2.26]	4.924838628022049e-38
K12543	0.25	0.005420054200542005	lapE; outer membrane protein, adhesin transport system	2.027153026043952e-05
K03818	0.5	0.02981029810298103	wcaF; putative colanic acid biosynthesis acetyltransferase WcaF [EC:2.3.1.-]	0.0009100094386928697
K10407	0.25	0.0	KLC; kinesin light chain	4.924838628022049e-38
K10212	0.25	0.0040650406504065045	K10212, crtO; glycosyl-4,4'-diaponeurosporenoate acyltransferase [EC:2.3.1.-]	1.7477801104803608e-07
K07225	0.25	0.0	hmuS; putative hemin transport protein	4.924838628022049e-38
K02636	0.25	0.0040650406504065045	petC; cytochrome b6-f complex iron-sulfur subunit [EC:7.1.1.6]	1.7477801104803608e-07
K00633	0.5	0.02032520325203252	lacA; galactoside O-acetyltransferase [EC:2.3.1.18]	1.294639585818116e-06
K06202	0.5	0.03387533875338753	cyaY; CyaY protein	0.005403342846416999
K13658	0.5	0.0040650406504065045	gumI; beta-1,4-mannosyltransferase [EC:2.4.1.251]	1.090815827717722e-29
K22051	0.5	0.0027100271002710027	mscM, bspA; miniconductance mechanosensitive channel	5.5805632830355375e-11
K18162	0.25	0.005420054200542005	NDUFAF5; NADH dehydrogenase [ubiquinone] 1 alpha subcomplex assembly factor 5 [EC:2.1.1.-]	2.027153026043952e-05
K22309	0.25	0.0	olsG; ornithine lipid N-methyltransferase [EC:2.1.1.344]	4.924838628022049e-38
K21366	0.25	0.0027100271002710027	wbnJ, wbiP; O86/O127-antigen biosynthesis beta-1,3-galactosyltransferase [EC:2.4.1.122 2.4.1.-]	6.600460400501614e-11
K09960	0.25	0.0040650406504065045	K09960; uncharacterized protein	1.7477801104803608e-07
K07136	0.25	0.005420054200542005	K07136; uncharacterized protein	2.027153026043952e-05
K22416	0.25	0.0040650406504065045	IREB2; iron-responsive element-binding protein 2	1.7477801104803608e-07
K00050	0.25	0.005420054200542005	ttuD; hydroxypyruvate reductase [EC:1.1.1.81]	2.027153026043952e-05
K18123	0.5	0.023035230352303523	HOGA1; 4-hydroxy-2-oxoglutarate aldolase [EC:4.1.3.16]	4.753357986304891e-06
K10756	0.25	0.0027100271002710027	RFC3_5; replication factor C subunit 3/5	6.600460400501614e-11
K16531	0.25	0.0	BBS4; Bardet-Biedl syndrome 4 protein	4.924838628022049e-38
K17723	1.0	0.06233062330623306	preA; dihydropyrimidine dehydrogenase (NAD+) subunit PreA [EC:1.3.1.1]	1.0237017963242361e-05
K06909	0.5	0.03116531165311653	xtmB; phage terminase large subunit	0.0009493830394394062
K13980	0.25	0.006775067750677507	ADH4; alcohol dehydrogenase 4 [EC:1.1.1.1]	0.0004899845195204713
K21271	0.25	0.0	auaH; aurachin B dehydrogenase [EC:1.1.1.394]	4.924838628022049e-38
K18692	0.25	0.0040650406504065045	cshB; ATP-dependent RNA helicase CshB [EC:3.6.4.13]	1.7477801104803608e-07
K22396	0.75	0.036585365853658534	yjhG, yagF; xylonate dehydratase [EC:4.2.1.82]	2.2350159077221723e-10
K00771	0.25	0.0	XYLT; protein xylosyltransferase [EC:2.4.2.26]	4.924838628022049e-38
K18586	0.25	0.005420054200542005	COQ4; ubiquinone biosynthesis protein COQ4	2.027153026043952e-05
K09790	0.25	0.005420054200542005	K09790; uncharacterized protein	7.80501180850923e-11
K11329	0.25	0.006775067750677507	rpaB; two-component system, OmpR family, response regulator RpaB	0.0004899845195204713
K11708	0.25	0.006775067750677507	troC, mntC, znuB; manganese/zinc/iron transport system permease protein	0.0004899845195204713
K02641	0.25	0.0027100271002710027	petH; ferredoxin--NADP+ reductase [EC:1.18.1.2]	6.600460400501614e-11
K05372	0.25	0.008130081300813009	ybtA; AraC family transcriptional regulator	0.004822050699418056
K09968	0.25	0.0040650406504065045	K09968; uncharacterized protein	1.7477801104803608e-07
K00049	0.25	0.005420054200542005	GRHPR; glyoxylate/hydroxypyruvate reductase [EC:1.1.1.79 1.1.1.81]	2.027153026043952e-05
K18302	0.25	0.006775067750677507	mexJ; membrane fusion protein, multidrug efflux system	0.0004899845195204713
